# NOTUM-MEDIATED WNT SILENCING DRIVES EXTRAVILLOUS TROPHOBLAST CELL LINEAGE DEVELOPMENT

**DOI:** 10.1101/2024.02.13.579974

**Authors:** Vinay Shukla, Ayelen Moreno-Irusta, Kaela M. Varberg, Marija Kuna, Khursheed Iqbal, Anna M. Galligos, John D. Aplin, Ruhul H. Choudhury, Hiroaki Okae, Takahiro Arima, Michael J. Soares

## Abstract

Trophoblast stem (**TS**) cells have the unique capacity to differentiate into specialized cell types, including extravillous trophoblast (**EVT**) cells. EVT cells invade into and transform the uterus where they act to remodel the vasculature facilitating the redirection of maternal nutrients to the developing fetus. Disruptions in EVT cell development and function are at the core of pregnancy-related disease. WNT-activated signal transduction is a conserved regulator of morphogenesis of many organ systems, including the placenta. In human TS cells, activation of canonical WNT signaling is critical for maintenance of the TS cell stem state and its downregulation accompanies EVT cell differentiation. We show that aberrant WNT signaling undermines EVT cell differentiation. Notum, palmitoleoyl-protein carboxylesterase (**NOTUM**), a negative regulator of canonical WNT signaling, was prominently expressed in first trimester EVT cells developing in situ and upregulated in EVT cells derived from human TS cells. Furthermore, NOTUM was required for optimal human TS cell differentiation to EVT cells. Activation of NOTUM in EVT cells is driven, at least in part, by endothelial PAS domain 1 (also called hypoxia-inducible factor 2 alpha). Collectively, our findings indicate that canonical WNT signaling is essential for maintenance of human trophoblast cell stemness and regulation of human TS cell differentiation. Downregulation of canonical WNT signaling via the actions of NOTUM is required for optimal EVT cell differentiation.

**SIGNIFICANCE:** Extravillous trophoblast (**EVT**) cells play a critical role in transforming the uterine environment into a supportive organ facilitating embryonic/fetal development. Insufficient EVT cell-dependent uterine transformation can lead to obstetrical complications, including early pregnancy loss, preeclampsia, intrauterine growth restriction, and preterm birth. These complications carry a significant burden of morbidity and mortality for both the mother and the fetus. Notum, palmitoleoyl-protein carboxylesterase, a WNT signaling antagonist, is involved in promoting and maintaining EVT cell differentiation. This process is essential for the proper development of the placenta and is crucial for a healthy pregnancy.
