## Supplementary material for "NOTUM-MEDIATED WNT SILENCING DRIVES EXTRAVILLOUS TROPHOBLAST CELL LINEAGE DEVELOPMENT": Dataset 2

### Sheet: Sheet1
Feature ID	EDGE test: Control shRNA vs NOTUM shRNA, tagwise dispersions - P-value	EDGE test: Control shRNA vs NOTUM shRNA, tagwise dispersions - Fold change	EDGE test: Control shRNA vs NOTUM shRNA, tagwise dispersions - FDR p-value correction	Control shRNA - Scr1_S24_L001_R1_001 (TE) - Gene name	Control shRNA - Scr1_S24_L001_R1_001 (TE) - Transcript ID	Control shRNA - Means	NOTUM shRNA - Means
RPL27A_7	6.11201e-05	24.1446	0.0143318	RPL27A	ENST00000526562	0.0776361	5.01698
TNIP1_6	4.6607e-06	10.1075	0.00140035	TNIP1	ENST00000315050	0.766959	9.52395
CAST_15	3.40231e-05	6.80071	0.00830724	CAST	ENST00000508608	1.15755	9.22473
FABP7_1	1.01727e-97	5.46238	6.87707e-94	FABP7	ENST00000368444	29.4843	173.925
GJA1_2	1.62439e-07	4.77011	6.75776e-05	GJA1	ENST00000282561	3.22903	17.067
TRIM16_6	1.54173e-05	4.65227	0.00411757	TRIM16	ENST00000336708	2.4197	12.5896
TAGLN_5	5.43356e-55	4.10419	2.17675e-51	TAGLN	ENST00000530649	34.2704	151.789
S100A16_2	6.4744e-36	4.06981	1.55623e-32	S100A16	ENST00000368706	25.458	111.915
TUBB2B_1	3.51308e-18	4.04787	4.04248e-15	TUBB2B	ENST00000259818	12.5012	54.8604
KRT17_1	2.55353e-23	3.96219	3.89018e-20	KRT17	ENST00000311208	17.133	73.4492
SLC18A3_1	1.14561e-18	3.91405	1.37683e-15	SLC18A3	ENST00000374115	13.7882	58.4641
C3_1	0.000170512	3.90666	0.0354859	C3	ENST00000245907	2.67759	11.6355
EHD2_2	4.83685e-06	3.77472	0.00144126	EHD2	ENST00000263277	4.0616	16.8611
PRSS12_1	3.01133e-11	3.7263	1.79956e-08	PRSS12	ENST00000296498	8.60138	34.8509
NPPB_1	2.30907e-31	3.69873	4.64666e-28	NPPB	ENST00000376468	26.7699	106.921
S100A4_3	7.5486e-11	3.68947	4.16578e-08	S100A4	ENST00000368716	8.4856	34.0454
CXCL16_1	0.000247592	3.61214	0.0494111	CXCL16	ENST00000293778	3.02042	12.0814
C19orf33_2	1.53207e-06	3.57688	0.000513052	C19orf33	ENST00000301246	4.95572	19.4129
F3_1	2.41319e-16	3.51827	2.28968e-13	F3	ENST00000334047	14.6105	55.6534
BCL2L1_1	3.77109e-06	3.39492	0.0011755	BCL2L1	ENST00000376062	5.12614	19.0415
HLA-B_2	8.72629e-13	3.38603	5.93634e-10	HLA-B	ENST00000412585	12.058	44.2541
LRP2_3	5.22312e-05	3.34034	0.0123353	LRP2	ENST00000649153	3.93262	14.4422
LRP2_1	1.55373e-12	3.29737	1.04385e-09	LRP2	ENST00000649046	12.7748	45.6362
PAGE4_2	2.74387e-06	3.28002	0.000883306	PAGE4	ENST00000218068	5.85265	20.9575
OLR1_1	1.01705e-31	3.27915	2.11555e-28	OLR1	ENST00000309539	34.9697	123.718
TUBA1A_5	4.7315e-06	3.27318	0.00141768	TUBA1A	ENST00000301071	5.59889	20.0195
THBS1_2	0.000222722	3.26637	0.0451983	THBS1	ENST00000260356	3.57241	12.8531
LAMB3_1	4.50371e-08	3.24173	1.94857e-05	LAMB3	ENST00000356082	7.93673	27.9829
COL1A2_1	4.80359e-50	3.18495	1.67607e-46	COL1A2	ENST00000297268	59.7221	205.012
SFN_1	3.77575e-11	3.18075	2.18369e-08	SFN	ENST00000339276	12.1664	41.9345
CCN1_1	3.58006e-25	3.17755	5.69466e-22	CCN1	ENST00000451137	29.1657	100.031
PAGE4_1	5.37178e-12	3.04113	3.41788e-09	PAGE4	ENST00000376141	14.3436	47.2145
APLP2_9	9.81728e-06	3.03079	0.00277255	APLP2	ENST00000263574	5.98024	19.7714
CGN_4	8.61405e-06	3.00154	0.00246492	CGN	ENST00000271636	6.26417	20.4966
EMILIN2_1	0.000134849	2.9976	0.0289979	EMILIN2	ENST00000254528	4.68253	15.3665
CAST_3	1.48896e-05	2.94633	0.00403642	CAST	ENST00000508830	6.14003	19.7235
IL32_14	2.57804e-05	2.93517	0.00654586	IL32	ENST00000444393	5.82133	18.6415
GPRC5A_3	2.57763e-05	2.93258	0.00654586	GPRC5A	ENST00000648791	5.78494	18.5101
BCAT1_5	2.24159e-08	2.88993	1.00191e-05	BCAT1	ENST00000539780	10.7906	33.8092
WFDC2_1	4.29542e-06	2.8592	0.00131247	WFDC2	ENST00000372676	7.79532	24.2304
GPRC5A_1	2.49323e-07	2.85135	0.000102152	GPRC5A	ENST00000014914	9.6653	29.9025
MYH14_3	3.73818e-08	2.81645	1.63041e-05	MYH14	ENST00000425460	11.2806	34.4316
DDAH1_2	1.69929e-05	2.79678	0.00451606	DDAH1	ENST00000284031	6.7885	20.6679
CDA_1	0.000112625	2.79635	0.0248108	CDA	ENST00000375071	5.9187	18.0468
SLC7A4_2	5.49048e-07	2.78924	0.000202689	SLC7A4	ENST00000382932	9.68134	29.2965
TAGLN_1	4.28849e-06	2.783	0.00131247	TAGLN	ENST00000392951	7.98488	24.149
PALM2AKAP2_13	0.000131248	2.76635	0.0283928	PALM2AKAP2	ENST00000259318	5.65533	17.0676
CAVIN1_1	5.60421e-14	2.73965	4.18055e-11	CAVIN1	ENST00000357037	22.0314	65.1908
F2RL1_2	0.000142014	2.71899	0.0302978	F2RL1	ENST00000296677	6.172	18.2852
SLC25A23_6	0.000152497	2.70907	0.0322815	SLC25A23	ENST00000301454	5.5254	16.3326
S100A13_2	3.67933e-11	2.70808	2.13965e-08	S100A13	ENST00000476133	17.9106	52.4267
IL32_7	8.23992e-05	2.69557	0.0186849	IL32	ENST00000526464	6.52226	19.1428
EPCAM_3	2.77097e-13	2.64808	1.93369e-10	EPCAM	ENST00000263735	22.7349	65.0126
MYO7A_8	0.000166486	2.61175	0.0348316	MYO7A	ENST00000458169	6.15103	17.4999
SH3GL3_1	0.000245019	2.59452	0.0489879	SH3GL3	ENST00000427482	6.13653	17.3432
SLC7A7_1	3.48518e-12	2.58792	2.27093e-09	SLC7A7	ENST00000674313	22.0646	61.6654
CROT_1	9.27783e-07	2.58664	0.00032268	CROT	ENST00000331536	11.0986	31.1048
SULF2_2	2.34231e-07	2.5683	9.63332e-05	SULF2	ENST00000688720	12.388	34.4477
BCAT1_1	2.88527e-07	2.56365	0.000115161	BCAT1	ENST00000261192	12.5297	34.7759
MYO1D_1	9.27487e-07	2.55677	0.00032268	MYO1D	ENST00000318217	11.2073	31.0431
GNAS_24	8.14162e-07	2.55124	0.000288734	GNAS	ENST00000488546	11.4219	31.5652
EGLN3_1	4.56346e-06	2.54331	0.00137879	EGLN3	ENST00000250457	10.0996	27.8468
CNN3_3	2.10918e-14	2.5099	1.64129e-11	CNN3	ENST00000370206	28.7144	77.7667
TMSB4X_1	4.985e-48	2.42691	1.68501e-44	TMSB4X	ENST00000451311	112.044	292.86
FBN2_1	1.11952e-07	2.42451	4.74875e-05	FBN2	ENST00000262464	15.1968	39.8415
FOLR1_5	4.95611e-43	2.41509	1.37456e-39	FOLR1	ENST00000393676	101.584	264.242
CYB5A_4	6.80162e-06	2.40654	0.00199918	CYB5A	ENST00000397914	10.9009	28.418
LAMA1_1	4.40671e-12	2.39962	2.8542e-09	LAMA1	ENST00000389658	26.1794	67.7967
PDLIM1_1	5.77761e-38	2.39542	1.48794e-34	PDLIM1	ENST00000329399	90.9422	234.652
ST14_1	2.04182e-11	2.39232	1.24075e-08	ST14	ENST00000278742	24.9883	64.5231
ACTG2_6	9.85803e-06	2.36908	0.00277681	ACTG2	ENST00000345517	11.3897	29.22
WNT6_1	2.09858e-06	2.36468	0.000685779	WNT6	ENST00000233948	13.0198	33.3145
TLR7_1	0.000222547	2.35065	0.0451983	TLR7	ENST00000380659	7.7705	19.8348
CLDN6_1	1.58369e-35	2.346	3.64468e-32	CLDN6	ENST00000328796	90.3925	228.42
IL32_8	1.97061e-05	2.31611	0.00512383	IL32	ENST00000440815	11.3278	28.4095
SPTBN1_2	2.11044e-11	2.3123	1.27528e-08	SPTBN1	ENST00000356805	27.1241	67.676
AGRN_1	2.70672e-13	2.30141	1.90112e-10	AGRN	ENST00000379370	32.8491	81.5379
CRIP1_3	1.4208e-09	2.29181	7.18132e-07	CRIP1	ENST00000392531	23.0053	56.9151
MYL9_1	7.6137e-23	2.27922	1.0836e-19	MYL9	ENST00000346786	61.3738	150.727
TACSTD2_1	1.08828e-15	2.27851	9.41709e-13	TACSTD2	ENST00000371225	40.7712	100.153
SEMA6A_1	0.000186921	2.26994	0.038511	SEMA6A	ENST00000343348	9.27971	22.8367
MYL9_2	7.83203e-05	2.2683	0.0178023	MYL9	ENST00000279022	10.2128	25.0983
EPHA2_1	4.11966e-06	2.25892	0.0012768	EPHA2	ENST00000358432	14.1657	34.6045
S100A6_1	1.41877e-82	2.25594	6.67224e-79	S100A6	ENST00000368719	218.398	530.46
SMPDL3A_2	7.71498e-05	2.22876	0.0176572	SMPDL3A	ENST00000368440	10.8836	26.2676
IFI27_6	5.58214e-11	2.22862	3.15665e-08	IFI27	ENST00000618200	29.5021	70.9264
IL32_19	7.43912e-22	2.22834	1.00582e-18	IL32	ENST00000525643	62.6212	150.351
TRIM29_1	4.37484e-07	2.22658	0.00016721	TRIM29	ENST00000341846	17.6706	42.507
FLNA_7	1.1711e-09	2.22648	5.97512e-07	FLNA	ENST00000369850	25.1657	60.4663
IFI27_4	9.94969e-21	2.20873	1.27299e-17	IFI27	ENST00000621160	61.2195	145.694
CLDN3_1	7.82561e-10	2.18337	4.01165e-07	CLDN3	ENST00000395145	27.6267	65.0762
TSPAN15_1	5.91837e-07	2.1806	0.00021627	TSPAN15	ENST00000373290	18.4621	43.484
S100A10_1	2.26326e-43	2.15267	6.44225e-40	S100A10	ENST00000368811	143.466	332.555
ACTA1_2	3.91058e-07	2.14721	0.000151609	ACTA1	ENST00000366684	20.2283	46.8981
FZD5_1	1.68833e-07	2.13601	6.99686e-05	FZD5	ENST00000295417	21.34	49.2085
CD99_4	1.35434e-18	2.12919	1.60981e-15	CD99	ENST00000381192	60.4793	138.747
GALNT11_1	0.000227518	2.09144	0.045846	GALNT11	ENST00000430044	11.6871	26.4498
CYSTM1_1	9.97134e-09	2.0845	4.66037e-06	CYSTM1	ENST00000261811	27.1814	61.1248
TM7SF3_1	0.000104945	2.07769	0.023261	TM7SF3	ENST00000343028	13.5565	30.4555
IFITM1_21	1.0599e-18	2.05994	1.28814e-15	IFITM1	ENST00000408968	67.2766	149.301
CLU_12	1.47912e-08	2.049	6.72224e-06	CLU	ENST00000519472	28.6588	63.3396
ANXA3_4	5.76637e-16	2.04792	5.1547e-13	ANXA3	ENST00000264908	58.1066	128.216
LAMC2_2	5.58272e-09	2.037	2.6838e-06	LAMC2	ENST00000264144	30.8382	67.7462
CLU_1	9.42792e-09	2.03612	4.43379e-06	CLU	ENST00000316403	29.935	65.7373
NECTIN2_2	6.44405e-07	2.01275	0.0002339	NECTIN2	ENST00000252483	23.7929	51.6755
CCKBR_2	2.21765e-06	2.00448	0.000720337	CCKBR	ENST00000334619	21.6908	46.9274
TJP2_7	9.94107e-05	2.00376	0.0221706	TJP2	ENST00000377245	14.4313	31.2538
GALNT11_6	3.55186e-06	1.99396	0.00111037	GALNT11	ENST00000434507	21.3167	45.8774
GSTO1_3	1.09371e-06	1.9926	0.000374369	GSTO1	ENST00000369713	23.0002	49.4568
CBR1_3	9.70134e-07	1.98536	0.000336329	CBR1	ENST00000290349	24.1397	51.7116
ITGA3_2	7.41554e-10	1.98382	3.81953e-07	ITGA3	ENST00000320031	37.3081	79.7888
FTH1_3	3.4288e-11	1.9785	2.02665e-08	FTH1	ENST00000530019	74.5165	158.791
GAS6_1	3.31728e-07	1.95121	0.000130954	GAS6	ENST00000327773	27.6171	58.123
RAB25_1	3.31728e-07	1.94753	0.000130954	RAB25	ENST00000361084	27.6681	58.1198
ISYNA1_2	1.91732e-05	1.94105	0.00503367	ISYNA1	ENST00000338128	20.2782	42.487
SPTAN1_1	5.55046e-06	1.93773	0.00164936	SPTAN1	ENST00000372731	22.5432	47.1383
TUBB2A_1	3.27531e-16	1.93761	3.02799e-13	TUBB2A	ENST00000333628	71.0982	148.397
ENPEP_1	5.00921e-05	1.93226	0.011856	ENPEP	ENST00000265162	18.1564	37.8812
PFKP_2	8.14207e-18	1.92733	8.80687e-15	PFKP	ENST00000381125	80.1099	166.303
SLC1A3_14	7.18439e-07	1.90585	0.000258173	SLC1A3	ENST00000265113	28.273	58.114
IL32_1	3.04554e-05	1.90484	0.00757289	IL32	ENST00000325568	20.114	41.3556
COL6A1_1	7.54266e-05	1.89118	0.0173217	COL6A1	ENST00000361866	19.306	39.4132
ITGB4_3	1.69207e-09	1.8817	8.51271e-07	ITGB4	ENST00000450894	43.8414	88.9073
DDR1_28	0.000215763	1.87728	0.0440341	DDR1	ENST00000376568	16.6562	33.7687
CD24_1	2.45518e-10	1.86304	1.3082e-07	CD24	ENST00000606017	49.9146	100.202
APLP2_8	1.87256e-13	1.84783	1.32383e-10	APLP2	ENST00000338167	68.7972	136.938
TNFRSF12A_4	4.37585e-06	1.81998	0.00132953	TNFRSF12A	ENST00000326577	29.0208	56.9548
CLU_5	1.59205e-13	1.80474	1.13292e-10	CLU	ENST00000522098	91.8083	178.437
DUSP14_1	0.000154035	1.785	0.0325301	DUSP14	ENST00000617516	21.8939	42.1653
SLC2A3_1	6.40261e-13	1.78085	4.41107e-10	SLC2A3	ENST00000075120	76.1329	146.031
ACSL3_1	1.00879e-05	1.75703	0.00282684	ACSL3	ENST00000392066	31.1376	58.9834
CLU_2	1.99505e-12	1.74899	1.32389e-09	CLU	ENST00000405140	77.8621	146.671
YWHAH_3	3.79544e-11	1.74398	2.18369e-08	YWHAH	ENST00000248975	69.8319	131.177
PTMS_1	1.65051e-05	1.73388	0.00439722	PTMS	ENST00000309083	31.2047	58.3298
SCCPDH_1	0.000114344	1.73051	0.0251382	SCCPDH	ENST00000366510	24.8559	46.3908
LAMA5_1	3.29243e-10	1.72897	1.74571e-07	LAMA5	ENST00000252999	65.6791	122.319
FLNC_1	3.39275e-06	1.72775	0.0010637	FLNC	ENST00000325888	36.9047	68.723
ITGB4_1	6.70762e-05	1.7272	0.0155693	ITGB4	ENST00000579662	26.8793	50.0635
PALM2AKAP2_10	0.000123263	1.72659	0.0268805	PALM2AKAP2	ENST00000374525	25.1999	46.9249
SLC17A5_1	1.10363e-06	1.72198	0.000376574	SLC17A5	ENST00000355773	40.536	75.2232
CRIM1_1	2.7438e-05	1.71372	0.00690194	CRIM1	ENST00000280527	30.4211	56.2046
HMGA1_4	1.0484e-05	1.7132	0.00292267	HMGA1	ENST00000401473	33.5924	62.0353
PRR5_7	7.05213e-05	1.71312	0.0163339	PRR5	ENST00000336985	28.0628	51.8367
NDUFS6_1	8.56586e-05	1.71263	0.0193026	NDUFS6	ENST00000274137	26.9166	49.7088
SPINT1_2	9.2947e-06	1.71126	0.00263874	SPINT1	ENST00000562057	34.9867	64.5333
RPS24_5	5.35882e-17	1.70867	5.46828e-14	RPS24	ENST00000360830	122.815	225.958
APLP2_7	1.2644e-07	1.69454	5.30926e-05	APLP2	ENST00000528499	51.0279	93.1584
CLU_6	1.63672e-06	1.67348	0.000543054	CLU	ENST00000523589	43.4894	78.4204
FLNA_3	5.03628e-07	1.62559	0.000189149	FLNA	ENST00000360319	54.7688	95.9078
IFI6_4	2.87958e-14	1.62085	2.20901e-11	IFI6	ENST00000362020	126.754	221.21
HMGA1_5	1.63334e-14	1.61149	1.30867e-11	HMGA1	ENST00000311487	133.104	230.946
CST3_2	1.05069e-08	1.60259	4.85677e-06	CST3	ENST00000376925	76.2766	131.648
IFI27_3	3.08697e-05	1.59092	0.00764077	IFI27	ENST00000618863	42.4639	72.7892
FDPS_5	0.000175054	1.58894	0.0362733	FDPS	ENST00000467076	35.0525	60.0236
GNAS_43	1.07798e-05	1.58886	0.00299741	GNAS	ENST00000371085	46.4941	79.5871
FADS2_7	3.48418e-09	1.57827	1.72085e-06	FADS2	ENST00000278840	87.1737	148.159
LASP1_3	7.54298e-08	1.57659	3.21215e-05	LASP1	ENST00000318008	71.9926	122.241
IFITM3_3	4.50669e-30	1.57645	8.86302e-27	IFITM3	ENST00000399808	525.776	892.214
STS_5	5.60326e-11	1.57263	3.15665e-08	STS	ENST00000217961	108.776	184.194
SLC44A2_6	1.16827e-11	1.54098	7.30438e-09	SLC44A2	ENST00000335757	128.674	213.488
TIMP3_1	5.24606e-36	1.53753	1.28964e-32	TIMP3	ENST00000266085	436.011	721.615
CLDN4_3	1.47026e-06	1.51016	0.000493884	CLDN4	ENST00000340958	73.1959	119.04
CDKN1A_4	2.82596e-07	1.50382	0.000113211	CDKN1A	ENST00000244741	84.9741	137.604
IFI6_2	2.3174e-50	1.50026	8.3554e-47	IFI6	ENST00000361157	705.004	1138.48
APOE_2	2.79546e-05	1.49681	0.00701557	APOE	ENST00000252486	58.139	93.7295
CD81_3	4.44933e-05	1.4921	0.0106239	CD81	ENST00000263645	56.0052	90.0069
HSPA2_2	1.59949e-06	1.47749	0.000533977	HSPA2	ENST00000247207	81.3002	129.35
PSG9_4	4.51171e-10	1.47463	2.36898e-07	PSG9	ENST00000270077	137.951	219.014
ZYX_2	3.77977e-05	1.44859	0.0091626	ZYX	ENST00000322764	66.9037	104.371
ISG15_3	8.21665e-09	1.43901	3.89804e-06	ISG15	ENST00000649529	211.926	328.277
C12orf75_3	2.82077e-07	1.43317	0.000113211	C12orf75	ENST00000443585	111.395	171.889
FTH1_7	7.49382e-06	1.419	0.00217895	FTH1	ENST00000534180	240.283	366.979
NLRP2_11	6.36583e-05	1.41407	0.0148717	NLRP2	ENST00000448584	73.6551	112.156
SMS_1	1.93364e-05	1.41204	0.00505198	SMS	ENST00000404933	83.6231	127.145
DYNLL1_10	0.00011167	1.40964	0.0246506	DYNLL1	ENST00000242577	69.2101	105.06
RTN4_5	5.91293e-07	1.39718	0.00021627	RTN4	ENST00000317610	122.702	184.572
MYL6_8	2.43563e-14	1.39152	1.88178e-11	MYL6	ENST00000547649	303.64	454.822
ZFP36L1_1	0.000242702	1.36574	0.0486145	ZFP36L1	ENST00000439696	78.1121	114.871
GPX1_1	4.55535e-05	1.35189	0.0108531	GPX1	ENST00000419783	103.033	149.965
CLIC1_5	1.32748e-05	1.34714	0.00364435	CLIC1	ENST00000375784	120.148	174.254
VAMP8_2	1.30751e-05	1.33006	0.00359864	VAMP8	ENST00000263864	132.248	189.366
LAMC1_1	1.07276e-06	1.30897	0.000368365	LAMC1	ENST00000258341	185.311	261.12
SLC7A8_2	2.73062e-07	1.30619	0.000110208	SLC7A8	ENST00000316902	210.785	296.378
SPINT2_2	3.23828e-05	1.3054	0.00796064	SPINT2	ENST00000301244	138.503	194.642
SCD_1	4.12642e-08	1.29318	1.79251e-05	SCD	ENST00000370355	259.375	361.056
KRT18_3	5.6911e-39	1.27559	1.50141e-35	KRT18	ENST00000388835	1651.96	2268.09
FTL_1	5.03803e-16	1.2707	4.57931e-13	FTL	ENST00000331825	1063.1	1454.04
TUBA1B_1	3.58097e-05	1.22583	0.00870416	TUBA1B	ENST00000336023	241.197	318.261
KRT8_2	7.26627e-21	1.21023	9.46935e-18	KRT8	ENST00000692008	2376.12	3095.15
HSD17B1_2	0.000140065	1.20936	0.029941	HSD17B1	ENST00000585807	237.562	309.253
TPM1_2	3.98662e-06	1.20926	0.00123912	TPM1	ENST00000358278	347.321	452.087
PKM_1	8.37437e-06	1.18559	0.0024155	PKM	ENST00000335181	407.665	520.236
MT-ATP6_1	4.9367e-07	1.07812	0.000186055	MT-ATP6	ENST00000361899	5373.33	6235.16
MT-CO2_1	0.000202387	1.05883	0.0413823	MT-CO2	ENST00000361739	6777.66	7724.53
MT-CO3_1	8.81162e-06	1.04964	0.0025148	MT-CO3	ENST00000362079	6020.91	6802.2
MT-ND4_1	9.95059e-06	-1.06837	0.0027956	MT-ND4	ENST00000361381	7577.51	7634.38
EEF2_2	0.000128613	-1.13096	0.0278787	EEF2	ENST00000309311	666.88	634.65
RPLP0_2	1.37651e-05	-1.13182	0.00375987	RPLP0	ENST00000392514	847.902	806.31
EEF1A1_8	2.29716e-11	-1.17	1.3804e-08	EEF1A1	ENST00000678515	1263.93	1162.71
EEF1A1_6	5.25499e-07	-1.17782	0.000196002	EEF1A1	ENST00000678508	1205.03	1101.22
HSP90AB1_3	0.000117249	-1.18763	0.0257247	HSP90AB1	ENST00000371646	354.356	321.123
ARPC2_3	0.000163185	-1.20692	0.0342736	ARPC2	ENST00000315717	286.286	255.286
CALR_2	1.93179e-14	-1.21221	1.51414e-11	CALR	ENST00000316448	1120.78	995.119
MT-ND1_1	0	-1.21387	0	MT-ND1	ENST00000361390	4263.26	3780.39
HSP90B1_14	0.000165531	-1.2219	0.034699	HSP90B1	ENST00000299767	251.862	221.831
EIF4G2_3	2.37148e-06	-1.22267	0.000767996	EIF4G2	ENST00000339995	393.536	346.408
HSPA5_3	0.000117809	-1.22324	0.0257951	HSPA5	ENST00000680032	262.025	230.53
HSPB8_1	0.000174514	-1.22481	0.036231	HSPB8	ENST00000281938	246.934	216.974
EIF4A1_1	2.10112e-05	-1.22639	0.00545005	EIF4A1	ENST00000293831	310.815	272.757
UBC_2	3.95226e-09	-1.23805	1.93437e-06	UBC	ENST00000339647	544.438	473.294
CGB5_1	1.24454e-07	-1.24765	5.25844e-05	CGB5	ENST00000301408	5894.18	5084.94
RPS6_3	3.64803e-07	-1.24772	0.000142451	RPS6	ENST00000315377	380.995	328.633
SAT1_2	4.47257e-07	-1.25575	0.000170211	SAT1	ENST00000379270	356.848	305.835
CGB8_1	7.9924e-09	-1.25754	3.80836e-06	CGB8	ENST00000448456	4278.57	3662.16
CGB3_1	2.06483e-08	-1.27035	9.34487e-06	CGB3	ENST00000357383	4714.98	3994.88
P4HB_12	5.56975e-09	-1.28155	2.6838e-06	P4HB	ENST00000331483	402.433	337.959
HMOX1_3	3.78651e-05	-1.28574	0.0091626	HMOX1	ENST00000216117	200.754	168.027
HSPA8_3	2.72471e-12	-1.28887	1.79706e-09	HSPA8	ENST00000534624	553.339	462.059
CGA_1	0	-1.28951	0	CGA	ENST00000627148	9001.13	7513.2
ANXA1_2	4.16846e-06	-1.29323	0.00128456	ANXA1	ENST00000257497	233.941	194.674
CEBPB_1	0.000224001	-1.29699	0.0453727	CEBPB	ENST00000303004	150.268	124.672
KDELR1_1	7.0864e-05	-1.29863	0.0163782	KDELR1	ENST00000330720	171.857	142.408
HDLBP_4	3.15386e-05	-1.2992	0.00778851	HDLBP	ENST00000391976	189.013	156.558
LGALS3_2	1.23824e-06	-1.30112	0.000419857	LGALS3	ENST00000254301	251.525	208.04
EIF1_2	2.70415e-07	-1.31854	0.000109778	EIF1	ENST00000591776	258.654	211.108
DDB1_1	9.0737e-05	-1.3198	0.0203493	DDB1	ENST00000301764	150.45	122.664
RCN1_1	3.71234e-08	-1.3224	1.62569e-05	RCN1	ENST00000054950	288.556	234.828
OST4_2	6.02253e-05	-1.32444	0.0141614	OST4	ENST00000456793	151.302	122.925
ARID3A_1	5.67898e-06	-1.33592	0.00168292	ARID3A	ENST00000263620	183.617	147.904
SDC1_1	2.89851e-05	-1.33822	0.00724058	SDC1	ENST00000254351	154.944	124.588
MAGED1_3	3.25935e-06	-1.35108	0.00102485	MAGED1	ENST00000326587	180.496	143.757
LYPD3_1	0.000242702	-1.36188	0.0486145	LYPD3	ENST00000244333	107.102	84.6106
ANXA5_1	8.01581e-14	-1.36955	5.89816e-11	ANXA5	ENST00000296511	422.764	332.213
PDIA3_18	2.04072e-10	-1.37315	1.09818e-07	PDIA3	ENST00000689152	359.388	281.672
CD63_2	1.66903e-10	-1.37338	9.02652e-08	CD63	ENST00000257857	350.418	274.592
TFRC_2	3.56163e-05	-1.3789	0.00867666	TFRC	ENST00000360110	127.978	99.8594
ADAM8_2	7.11598e-05	-1.3848	0.0164115	ADAM8	ENST00000445355	114.35	88.8419
TMED9_1	0.000143254	-1.3918	0.0305021	TMED9	ENST00000332598	103.076	79.676
ERGIC3_2	2.49011e-05	-1.39336	0.00638254	ERGIC3	ENST00000348547	123.805	95.5981
SSR4_3	8.32208e-05	-1.39407	0.0188317	SSR4	ENST00000370086	107.621	83.0546
ERVV-1_1	7.83425e-05	-1.40823	0.0178023	ERVV-1	ENST00000602168	102.653	78.4215
SSR2_1	2.94022e-06	-1.41165	0.000933188	SSR2	ENST00000295702	142.204	108.387
BZW2_6	8.13235e-06	-1.41427	0.00235827	BZW2	ENST00000258761	128.168	97.5036
GATA2_3	1.023e-06	-1.41688	0.000353523	GATA2	ENST00000341105	151.504	115.051
ITGB1_4	1.46826e-11	-1.41898	9.0751e-09	ITGB1	ENST00000302278	286.248	217.087
B2M_4	0	-1.4277	0	B2M	ENST00000648006	1582.52	1193.11
COLGALT1_3	9.72928e-05	-1.43396	0.0217431	COLGALT1	ENST00000252599	90.8239	68.1327
STT3B_1	0.000100942	-1.4394	0.0224658	STT3B	ENST00000295770	89.2592	66.7049
SDCBP_6	0.000197359	-1.44265	0.0405843	SDCBP	ENST00000260130	81.9946	61.1341
RPN1_1	8.32883e-09	-1.44954	3.93401e-06	RPN1	ENST00000296255	189.307	140.526
PGF_2	1.37186e-05	-1.451	0.00375663	PGF	ENST00000553716	107.591	79.7684
PXDN_1	2.01929e-06	-1.45936	0.000663881	PXDN	ENST00000252804	124.736	91.9556
GRB2_5	2.12806e-06	-1.46903	0.000693317	GRB2	ENST00000316804	119.601	87.5877
ELOVL5_3	6.8507e-06	-1.4763	0.00200272	ELOVL5	ENST00000304434	105.415	76.8127
S100P_1	0	-1.47985	0	S100P	ENST00000296370	433.805	315.473
PPIB_3	0	-1.4932	0	PPIB	ENST00000300026	469.416	338.322
SDF4_2	4.65793e-06	-1.49373	0.00140035	SDF4	ENST00000360001	104.227	75.0589
GDF15_3	1.34269e-09	-1.49803	6.8184e-07	GDF15	ENST00000252809	179.376	128.837
PXDC1_1	8.715e-07	-1.50365	0.000308058	PXDC1	ENST00000380283	115.909	82.9247
HEG1_1	3.84561e-05	-1.50393	0.00928484	HEG1	ENST00000311127	81.222	58.0852
UBALD2_1	1.70991e-05	-1.51859	0.00453315	UBALD2	ENST00000327490	85.7712	60.7472
BZW2_8	2.778e-06	-1.51886	0.000891639	BZW2	ENST00000446596	100.239	70.9888
PPME1_1	0.000136469	-1.52277	0.029288	PPME1	ENST00000328257	65.977	46.5893
PGF_1	7.42791e-22	-1.52638	1.00582e-18	PGF	ENST00000555567	409.669	288.832
TMED3_1	1.79108e-06	-1.53324	0.000592452	TMED3	ENST00000299705	100.502	70.5065
TMSB10_1	0	-1.53453	0	TMSB10	ENST00000233143	2094.28	1468.89
ARHGDIB_1	1.0546e-11	-1.53798	6.63201e-09	ARHGDIB	ENST00000228945	200.619	140.354
CDKN1C_4	0.000106544	-1.5408	0.0235671	CDKN1C	ENST00000380725	66.0466	46.0913
RRBP1_2	5.06158e-12	-1.5494	3.25884e-09	RRBP1	ENST00000246043	200.63	139.326
NRBP1_2	7.44885e-05	-1.55428	0.0171427	NRBP1	ENST00000379852	67.11	46.4266
PDIA3_1	2.63515e-05	-1.5568	0.00667521	PDIA3	ENST00000687794	73.3633	50.6747
MORF4L2_1	9.74358e-06	-1.56043	0.00275894	MORF4L2	ENST00000360458	80.3072	55.3463
RAI14_5	3.99526e-05	-1.56132	0.00960328	RAI14	ENST00000512629	69.5753	47.9164
LGALS1_1	1.67915e-14	-1.56368	1.33548e-11	LGALS1	ENST00000215909	252.344	173.649
RAI14_1	8.34805e-05	-1.57478	0.0188511	RAI14	ENST00000265109	61.2854	41.8399
EFNA1_2	8.93692e-07	-1.57723	0.000313637	EFNA1	ENST00000368407	94.488	64.4326
TTYH3_1	8.95982e-07	-1.57733	0.000313637	TTYH3	ENST00000258796	96.1294	65.5486
LY6E_8	0	-1.58553	0	LY6E	ENST00000292494	678.667	460.677
FBLN1_5	1.59751e-15	-1.58651	1.34996e-12	FBLN1	ENST00000262722	242.879	164.727
MMP14_2	0	-1.58793	0	MMP14	ENST00000311852	539.028	365.314
MBNL3_4	0.000227609	-1.59115	0.045846	MBNL3	ENST00000370857	52.883	35.7242
CALU_4	1.53909e-05	-1.59624	0.00411757	CALU	ENST00000449187	70.3256	47.3711
HINT1_3	7.9686e-07	-1.59728	0.000283528	HINT1	ENST00000304043	92.3845	62.2047
PSG3_2	2.56855e-19	-1.60012	3.19342e-16	PSG3	ENST00000327495	298.637	200.83
COTL1_1	1.4951e-27	-1.61538	2.74098e-24	COTL1	ENST00000262428	421.6	280.861
PSG3_4	9.09649e-13	-1.61637	6.14951e-10	PSG3	ENST00000614582	182.07	121.189
MXRA8_2	6.47045e-15	-1.62655	5.34257e-12	MXRA8	ENST00000309212	210.996	139.571
TNS3_2	1.02059e-05	-1.62663	0.00285252	TNS3	ENST00000311160	67.9988	44.9442
PDIA3_4	0.000127728	-1.63859	0.0277423	PDIA3	ENST00000687211	52.7398	34.5919
ARPC1B_12	9.10773e-18	-1.64223	9.75384e-15	ARPC1B	ENST00000646101	247.296	162.028
GCN1_1	2.95059e-06	-1.6439	0.000933188	GCN1	ENST00000300648	73.5284	48.0911
FADS3_2	1.0039e-08	-1.64447	4.66037e-06	FADS3	ENST00000278829	109.244	71.4503
EDEM2_2	6.63534e-05	-1.65059	0.0154347	EDEM2	ENST00000374492	53.8277	35.049
HLA-E_1	2.26276e-09	-1.65633	1.12789e-06	HLA-E	ENST00000376630	116.402	75.5894
PLOD1_2	3.80129e-09	-1.6591	1.86894e-06	PLOD1	ENST00000196061	113.076	73.3056
CDKN1C_1	0.000138823	-1.66346	0.0297342	CDKN1C	ENST00000414822	48.7476	31.4899
CYP11A1_2	8.18369e-26	-1.6658	1.38311e-22	CYP11A1	ENST00000268053	352.699	227.837
TLE5_1	4.05631e-28	-1.67634	7.69738e-25	TLE5	ENST00000327141	377.991	242.644
C2orf72_1	2.29459e-05	-1.679	0.0059235	C2orf72	ENST00000373640	57.4929	36.8033
VASP_2	1.31802e-15	-1.68235	1.12255e-12	VASP	ENST00000245932	197.118	126.058
LGMN_2	2.38654e-09	-1.68243	1.18413e-06	LGMN	ENST00000334869	110.889	70.8879
GJA5_1	1.47389e-35	-1.69592	3.46573e-32	GJA5	ENST00000579774	464.413	294.688
IMPA2_4	2.54831e-05	-1.70966	0.00651405	IMPA2	ENST00000269159	52.274	32.8555
ASAP3_2	7.66553e-07	-1.74032	0.00027455	ASAP3	ENST00000336689	67.3152	41.5769
LY6E_2	2.56116e-17	-1.74776	2.64316e-14	LY6E	ENST00000429120	196.012	120.655
IGF2_3	0	-1.75173	0	IGF2	ENST00000416167	525.055	322.558
ARL6IP5_1	6.5132e-10	-1.76335	3.38702e-07	ARL6IP5	ENST00000273258	102.701	62.6309
IGF2_2	3.39084e-11	-1.76756	2.01522e-08	IGF2	ENST00000381406	115.795	70.4548
MYCN_1	1.03369e-14	-1.76819	8.40672e-12	MYCN	ENST00000281043	158.418	96.3749
CCNE1_1	1.9078e-21	-1.77063	2.54762e-18	CCNE1	ENST00000262643	238.07	144.661
CALU_1	1.92558e-12	-1.77498	1.28568e-09	CALU	ENST00000535011	129.289	78.3427
RPS24_6	1.72895e-25	-1.78898	2.83352e-22	RPS24	ENST00000372360	284.392	171.047
APOC1_3	6.58733e-07	-1.80132	0.0002383	APOC1	ENST00000592535	63.0317	37.605
ITGA5_1	4.03437e-45	-1.8072	1.21216e-41	ITGA5	ENST00000293379	490.425	292.028
TLN1_1	1.69503e-14	-1.81094	1.33827e-11	TLN1	ENST00000314888	144.943	86.0884
HEXB_2	2.96853e-16	-1.81444	2.79209e-13	HEXB	ENST00000261416	162.919	96.5852
PLK2_1	4.98626e-08	-1.81601	2.14876e-05	PLK2	ENST00000274289	72.5142	42.9198
IDH1_1	3.31074e-14	-1.81633	2.48685e-11	IDH1	ENST00000345146	141.184	83.6048
PTPRF_3	7.45075e-28	-1.81959	1.3895e-24	PTPRF	ENST00000438120	289.729	171.322
GLUD1_1	1.8931e-05	-1.82242	0.00498217	GLUD1	ENST00000277865	44.5789	26.2699
C1orf115_1	9.12807e-15	-1.8277	7.47983e-12	C1orf115	ENST00000294889	143.793	84.6202
EPAS1_2	5.81825e-34	-1.82909	1.28435e-30	EPAS1	ENST00000263734	351.724	206.912
SERPINH1_8	1.37992e-08	-1.8308	6.32456e-06	SERPINH1	ENST00000358171	78.0594	45.8322
GM2A_2	5.20959e-26	-1.8414	8.94437e-23	GM2A	ENST00000357164	260.147	152
PTPRF_6	1.07957e-16	-1.84678	1.08122e-13	PTPRF	ENST00000429895	159.362	92.8182
CD276_6	2.56582e-17	-1.854	2.64316e-14	CD276	ENST00000318443	165.439	95.9843
IGSF8_2	5.31679e-07	-1.86247	0.000197625	IGSF8	ENST00000314485	58.4029	33.691
SLCO4A1_1	7.27999e-08	-1.86293	3.11241e-05	SLCO4A1	ENST00000217159	66.5172	38.3708
MMP19_3	1.42127e-05	-1.8651	0.00386261	MMP19	ENST00000552872	43.4827	25.0332
ANKRD13A_2	2.44952e-06	-1.87021	0.000790904	ANKRD13A	ENST00000261739	50.0108	28.7213
CDK7_5	3.45277e-11	-1.88052	2.02972e-08	CDK7	ENST00000256443	97.1432	55.5395
TIMP1_2	5.18986e-12	-1.88508	3.32167e-09	TIMP1	ENST00000218388	104.15	59.4055
CALU_6	5.51682e-10	-1.90226	2.88274e-07	CALU	ENST00000493278	83.3138	47.0787
MFAP5_3	5.43966e-09	-1.91352	2.63848e-06	MFAP5	ENST00000359478	72.5963	40.7723
PYCR1_3	4.20613e-05	-1.91822	0.0100654	PYCR1	ENST00000619204	36.0273	20.153
DLX5_1	1.72151e-05	-1.92411	0.00455274	DLX5	ENST00000648378	39.428	21.9933
BIN2_4	3.04859e-06	-1.92567	0.000961371	BIN2	ENST00000544402	47.2257	26.3337
MYO1E_4	0.000168917	-1.92828	0.035272	MYO1E	ENST00000560749	29.6742	16.5011
PPARG_14	0.000242383	-1.9445	0.0486145	PPARG	ENST00000651735	28.5295	15.7288
FSTL3_1	0	-1.95665	0	FSTL3	ENST00000166139	1093.17	601.298
DNM2_4	3.00935e-05	-1.95899	0.00750015	DNM2	ENST00000359692	35.2348	19.2956
C1QTNF6_1	3.49051e-23	-1.95978	5.24377e-20	C1QTNF6	ENST00000337843	196.698	107.964
TPGS2_10	3.37416e-05	-1.96696	0.00825715	TPGS2	ENST00000593035	35.5987	19.4159
PTPRF_2	8.52719e-14	-1.9779	6.23205e-11	PTPRF	ENST00000359947	109.379	59.4572
COL4A2_3	2.3059e-50	-1.98444	8.3554e-47	COL4A2	ENST00000360467	429.402	232.835
FERMT2_3	2.67019e-05	-1.98599	0.00674815	FERMT2	ENST00000341590	35.0281	18.9194
ITGB1_6	0.000134298	-1.98617	0.028937	ITGB1	ENST00000396033	29.1863	15.752
MFAP5_5	2.40035e-17	-2.00482	2.52072e-14	MFAP5	ENST00000396549	136.233	73.0743
CDKN1C_3	0	-2.00745	0	CDKN1C	ENST00000440480	750.82	402.498
FSTL3_3	1.46127e-10	-2.00809	8.02324e-08	FSTL3	ENST00000592947	103.068	55.1745
CMTM3_8	6.01148e-06	-2.00958	0.00177659	CMTM3	ENST00000567572	38.6145	20.6167
TAP1_1	1.51435e-10	-2.01455	8.23116e-08	TAP1	ENST00000354258	76.1057	40.5961
CKAP4_1	5.06055e-07	-2.01586	0.000189403	CKAP4	ENST00000378026	47.8339	25.4745
CD276_3	6.12146e-05	-2.04604	0.0143318	CD276	ENST00000318424	30.3157	15.8814
PLOD3_2	4.55044e-09	-2.04958	2.21711e-06	PLOD3	ENST00000223127	61.8809	32.43
GALNT1_3	1.93957e-05	-2.05302	0.00505527	GALNT1	ENST00000589189	32.7873	17.1227
LIFR_2	4.85725e-19	-2.05909	5.97028e-16	LIFR	ENST00000263409	141.425	73.8589
IFI30_2	7.53382e-16	-2.06458	6.57174e-13	IFI30	ENST00000407280	114.577	59.6655
TIMP2_3	2.72364e-34	-2.06636	6.13756e-31	TIMP2	ENST00000262768	261.835	136.317
CCNE1_2	2.65196e-07	-2.08054	0.000108245	CCNE1	ENST00000575243	46.0871	23.7748
GCM1_1	2.90885e-14	-2.08064	2.21575e-11	GCM1	ENST00000259803	100.212	51.7724
TFPI_4	0.000199177	-2.08624	0.0408029	TFPI	ENST00000409676	24.5074	12.5763
SEPTIN9_4	6.89665e-20	-2.08661	8.67414e-17	SEPTIN9	ENST00000427177	142.95	73.6695
BGN_1	3.63992e-11	-2.09383	2.12817e-08	BGN	ENST00000331595	75.9401	38.9689
PROCR_1	1.50712e-10	-2.11301	8.23116e-08	PROCR	ENST00000216968	69.7095	35.4402
GPR78_2	0.000198729	-2.1156	0.0407885	GPR78	ENST00000382487	24.6494	12.4721
TCEAL4_4	3.29458e-07	-2.11658	0.000130954	TCEAL4	ENST00000472484	44.5951	22.6091
PHLDA2_1	7.76821e-46	-2.13441	2.47132e-42	PHLDA2	ENST00000314222	351.627	177.248
UXS1_2	3.08005e-14	-2.1454	2.32974e-11	UXS1	ENST00000409501	94.1502	47.165
GALNT1_5	0.000125191	-2.14866	0.027246	GALNT1	ENST00000590654	24.4623	12.1846
SEMA4B_4	1.26639e-07	-2.14932	5.30926e-05	SEMA4B	ENST00000332496	45.5499	22.741
ITM2B_3	7.87758e-32	-2.18705	1.67074e-28	ITM2B	ENST00000650479	213.75	105.124
GSTA4_1	2.90866e-06	-2.19348	0.00092807	GSTA4	ENST00000370963	33.893	16.5605
MFAP5_10	3.19969e-05	-2.20137	0.00788371	MFAP5	ENST00000537009	27.9272	13.5838
GALNT1_2	6.84036e-06	-2.20952	0.00200272	GALNT1	ENST00000269195	31.5146	15.2808
SH3PXD2B_4	2.09196e-08	-2.2133	9.42821e-06	SH3PXD2B	ENST00000311601	47.7704	23.1596
PRKAG2_1	7.7214e-05	-2.21498	0.0176572	PRKAG2	ENST00000418337	24.7035	11.9331
PRKCZ_6	6.3195e-07	-2.22763	0.000230151	PRKCZ	ENST00000461106	37.7328	18.1599
ITM2B_1	8.05403e-18	-2.24321	8.79964e-15	ITM2B	ENST00000649266	219.128	105.117
CBLB_3	2.32772e-05	-2.25007	0.00598046	CBLB	ENST00000645425	27.0026	12.8447
MMP2_3	1.28467e-69	-2.25012	5.55825e-66	MMP2	ENST00000219070	592.874	283.537
ITM2B_2	2.90532e-85	-2.25991	1.42843e-81	ITM2B	ENST00000378549	503.032	239.506
AFAP1_3	4.19506e-06	-2.2764	0.00128909	AFAP1	ENST00000358461	30.8217	14.5004
GAB2_2	5.37557e-07	-2.27802	0.000199126	GAB2	ENST00000340149	36.4813	17.164
IGSF3_2	4.16589e-06	-2.27927	0.00128456	IGSF3	ENST00000369486	31.7712	14.9304
QSOX1_3	4.94632e-92	-2.29289	2.67509e-88	QSOX1	ENST00000367600	493.836	231.742
SMAD3_2	0.000132594	-2.29715	0.0286268	SMAD3	ENST00000327367	21.7643	10.1244
ADAM12_2	5.78033e-11	-2.30197	3.23953e-08	ADAM12	ENST00000448723	60.8837	28.3938
HAPLN3_1	3.81888e-07	-2.30306	0.000148586	HAPLN3	ENST00000359595	36.7014	17.0789
ANKRD24_1	5.55058e-05	-2.30671	0.0130801	ANKRD24	ENST00000318934	22.8883	10.6064
TFPI2_3	0.000158077	-2.3304	0.0332653	TFPI2	ENST00000650573	21.0736	9.65913
AIF1L_3	5.62097e-15	-2.33137	4.67686e-12	AIF1L	ENST00000247291	83.719	38.5765
QSOX1_1	1.14751e-13	-2.33603	8.3302e-11	QSOX1	ENST00000367602	76.026	34.9548
PYCR1_8	8.31447e-06	-2.34197	0.00240464	PYCR1	ENST00000402252	28.1649	12.8698
FYB1_1	2.70982e-07	-2.34657	0.000109778	FYB1	ENST00000512982	37.2669	17.0192
B3GNT7_1	8.38886e-13	-2.34751	5.74292e-10	B3GNT7	ENST00000287590	68.9959	31.5599
GPR32_1	7.06062e-23	-2.3534	1.01828e-19	GPR32	ENST00000270590	130.879	59.7829
UXS1_1	2.94463e-06	-2.35744	0.000933188	UXS1	ENST00000283148	29.9565	13.6025
CTSL_5	1.05372e-06	-2.36758	0.000362981	CTSL	ENST00000676531	32.9384	14.8993
HUNK_1	1.22439e-06	-2.37121	0.000416467	HUNK	ENST00000270112	31.3355	14.1486
ERBB2_7	2.13945e-23	-2.37298	3.30591e-20	ERBB2	ENST00000269571	132.461	60.006
ELMO1_3	2.30341e-05	-2.37632	0.0059321	ELMO1	ENST00000396040	24.1474	10.8622
MMP15_1	7.89685e-29	-2.37915	1.52529e-25	MMP15	ENST00000219271	163.638	73.9542
ACSL4_2	8.78401e-07	-2.38059	0.000309486	ACSL4	ENST00000672401	32.6109	14.6691
WIPI1_2	4.3431e-16	-2.39001	3.98112e-13	WIPI1	ENST00000262139	87.5685	39.3604
SEPTIN3_5	2.06345e-06	-2.39123	0.000676344	SEPTIN3	ENST00000396425	30.3671	13.5932
LIPA_2	3.28707e-05	-2.39473	0.00806227	LIPA	ENST00000336233	24.0333	10.7264
CTSL_11	4.78804e-94	-2.40141	2.72578e-90	CTSL	ENST00000343150	515.703	231.065
CNPY2_4	2.72619e-05	-2.40204	0.00687362	CNPY2	ENST00000551475	23.7266	10.5559
CTSL_20	6.03439e-23	-2.40494	8.82041e-20	CTSL	ENST00000678599	127.4	56.9414
C15orf48_3	1.46305e-13	-2.40857	1.04802e-10	C15orf48	ENST00000396650	70.7775	31.5528
CD63_7	4.61505e-07	-2.427	0.000174541	CD63	ENST00000552692	38.7145	17.0904
CTSL_19	2.87924e-05	-2.43829	0.00720911	CTSL	ENST00000679030	23.6149	10.3479
IL1R1_9	7.09687e-11	-2.44179	3.93658e-08	IL1R1	ENST00000410023	53.5617	23.5331
TP53I11_3	2.77016e-08	-2.44569	1.223e-05	TP53I11	ENST00000525680	39.8613	17.466
THEM5_1	9.0868e-05	-2.4682	0.0203493	THEM5	ENST00000368817	20.1084	8.69171
CSF2RB_1	5.8561e-23	-2.47229	8.67706e-20	CSF2RB	ENST00000403662	119.552	51.9703
MMP2_5	1.29735e-24	-2.47619	2.03374e-21	MMP2	ENST00000543485	219.69	95.4087
COL4A1_1	2.49265e-102	-2.47976	1.79745e-98	COL4A1	ENST00000375820	505.044	219.134
CALD1_12	6.854e-09	-2.48814	3.28037e-06	CALD1	ENST00000424922	41.8692	18.0344
CCR1_1	4.15796e-07	-2.48957	0.000160624	CCR1	ENST00000296140	32.4597	13.9559
FN1_7	5.65203e-44	-2.49641	1.6523e-40	FN1	ENST00000443816	234.605	101.072
PDIA5_1	2.40527e-15	-2.52296	2.01679e-12	PDIA5	ENST00000316218	74.9618	31.9013
CTSL_9	9.10048e-48	-2.52426	2.98289e-44	CTSL	ENST00000342020	251.115	106.996
TPP2_3	8.74243e-05	-2.5275	0.0196596	TPP2	ENST00000376065	19.0904	8.05122
PRCP_18	1.26246e-05	-2.53863	0.00348352	PRCP	ENST00000393399	23.3204	9.80882
SPARC_3	9.79141e-27	-2.57032	1.76515e-23	SPARC	ENST00000521569	132.738	55.5044
VGLL3_4	5.03086e-11	-2.57491	2.86402e-08	VGLL3	ENST00000494229	51.1379	21.2967
ASCL2_1	6.74151e-18	-2.58119	7.51748e-15	ASCL2	ENST00000331289	86.4262	35.9592
NAV1_2	1.18702e-05	-2.59936	0.00329215	NAV1	ENST00000367302	22.3158	9.16065
LHFPL6_2	6.91865e-10	-2.60962	3.58065e-07	LHFPL6	ENST00000379589	42.9449	17.6324
QSOX1_4	3.49201e-07	-2.61098	0.000136853	QSOX1	ENST00000443059	29.4522	12.0611
LY6E_3	6.95589e-06	-2.621	0.00202799	LY6E	ENST00000521699	23.4168	9.53607
SPARC_1	8.74346e-70	-2.62762	3.94057e-66	SPARC	ENST00000231061	336.849	137.899
FN1_11	1.19204e-05	-2.63073	0.00329764	FN1	ENST00000456923	22.2029	9.00366
CD63_6	1.31456e-06	-2.64879	0.000444341	CD63	ENST00000546939	30.7946	12.4332
PYCR1_5	4.78949e-05	-2.6502	0.0113609	PYCR1	ENST00000329875	19.1336	7.69004
GAA_4	5.0951e-16	-2.65673	4.5926e-13	GAA	ENST00000390015	72.6252	29.3419
TFPI_3	5.9592e-16	-2.65958	5.28342e-13	TFPI	ENST00000435414	72.1384	29.1133
MFAP2_2	1.41472e-08	-2.66814	6.45665e-06	MFAP2	ENST00000375535	35.3532	14.1804
HLA-G_4	1.18308e-16	-2.66953	1.17402e-13	HLA-G	ENST00000376818	75.5513	30.3804
SNAI1_1	3.88001e-11	-2.68876	2.22054e-08	SNAI1	ENST00000244050	47.5941	18.9707
IGFBP2_2	1.88346e-05	-2.73969	0.0049689	IGFBP2	ENST00000233809	20.4832	7.96482
DEPDC7_1	0.000227438	-2.77635	0.045846	DEPDC7	ENST00000241051	15.2586	5.83246
HOPX_4	4.33599e-06	-2.78702	0.00132113	HOPX	ENST00000553379	22.7275	8.69403
COL21A1_3	8.53924e-06	-2.79925	0.00244999	COL21A1	ENST00000370819	20.9353	7.96645
MYCL_2	0.000152506	-2.81106	0.0322815	MYCL	ENST00000372816	15.5776	5.88101
IL1RAP_3	6.5745e-06	-2.82272	0.00193769	IL1RAP	ENST00000447382	20.5677	7.75895
HTRA4_1	3.12007e-16	-2.83596	2.90933e-13	HTRA4	ENST00000302495	716.634	271.898
ADGRG6_1	4.3476e-07	-2.85537	0.000167001	ADGRG6	ENST00000230173	25.4573	9.51185
ARHGAP31_1	3.89647e-05	-2.86866	0.00938666	ARHGAP31	ENST00000264245	17.0259	6.30371
HTRA1_2	7.75653e-05	-2.88052	0.0177001	HTRA1	ENST00000368984	15.6224	5.7528
PTK2B_4	5.71513e-08	-2.88211	2.45308e-05	PTK2B	ENST00000346049	28.875	10.6987
TSPO_2	1.16945e-13	-2.90849	8.43289e-11	TSPO	ENST00000337554	53.3837	19.6703
HLA-G_2	1.82117e-17	-2.94699	1.93125e-14	HLA-G	ENST00000360323	707.408	258.28
COL21A1_4	3.39484e-08	-2.96522	1.4927e-05	COL21A1	ENST00000535941	29.8063	10.7333
FN1_6	4.16299e-18	-2.9706	4.73989e-15	FN1	ENST00000446046	70.8808	25.596
CMKLR2_1	0.000154282	-2.97151	0.0325301	CMKLR2	ENST00000621141	13.9173	4.95508
ADAMTS20_1	5.58566e-13	-2.99426	3.8729e-10	ADAMTS20	ENST00000389420	48.7719	17.4454
DYSF_3	0.000175847	-3.03676	0.036368	DYSF	ENST00000409762	13.4156	4.66799
IGF2_4	2.23521e-08	-3.0628	1.00191e-05	IGF2	ENST00000695541	31.6718	11.0415
VGLL3_2	1.11997e-15	-3.08632	9.61441e-13	VGLL3	ENST00000398399	57.7052	20.0365
CTSL_7	2.24178e-16	-3.1001	2.14586e-13	CTSL	ENST00000677019	78.6198	27.2063
COL21A1_2	1.00297e-08	-3.14181	4.66037e-06	COL21A1	ENST00000244728	28.326	9.6156
ISM2_2	1.12354e-25	-3.16252	1.86966e-22	ISM2	ENST00000342219	874.374	297.493
PLTP_2	2.08924e-45	-3.18325	6.45665e-42	PLTP	ENST00000372431	170.201	57.4598
WIPF1_4	1.41239e-05	-3.24233	0.00384815	WIPF1	ENST00000359761	16.7525	5.47155
CD63_3	4.73326e-05	-3.29117	0.0112522	CD63	ENST00000420846	14.1063	4.52302
LRRC32_3	9.14437e-06	-3.30782	0.0026029	LRRC32	ENST00000404995	17.1418	5.48732
MGAT5_1	1.82001e-18	-3.30994	2.13979e-15	MGAT5	ENST00000409645	62.298	20.1676
KCTD12_1	2.27001e-10	-3.34511	1.21553e-07	KCTD12	ENST00000377474	33.1274	10.5682
ADAM19_3	1.86509e-94	-3.36372	1.12076e-90	ADAM19	ENST00000257527	355.212	113.57
COL27A1_1	5.68852e-07	-3.40615	0.000209285	COL27A1	ENST00000356083	19.8186	6.171
CSH2_2	1.92285e-05	-3.41908	0.00503595	CSH2	ENST00000336844	14.8248	4.57514
NES_1	3.33158e-07	-3.47421	0.00013104	NES	ENST00000368223	20.5888	6.2862
SERPINB6_1	7.04345e-11	-3.50049	3.92708e-08	SERPINB6	ENST00000380524	32.6011	9.93155
TAC3_1	4.49091e-06	-3.53892	0.00136067	TAC3	ENST00000458521	16.6429	4.96878
TFPI_1	2.09508e-25	-3.58275	3.3823e-22	TFPI	ENST00000392365	80.703	24.1512
TFPI_5	2.27934e-07	-3.6626	9.4101e-05	TFPI	ENST00000339091	20.5478	5.94413
ISM2_3	3.38282e-37	-3.66662	8.50937e-34	ISM2	ENST00000493585	117.537	34.4082
SLC25A15_1	7.23992e-21	-3.68853	9.46935e-18	SLC25A15	ENST00000338625	64.0477	18.5948
LVRN_2	1.52038e-07	-3.69017	6.34951e-05	LVRN	ENST00000357872	20.0938	5.76634
EEF1A1_7	0.000170598	-3.74021	0.0354859	EEF1A1	ENST00000676710	11.1002	3.09936
DSEL_1	4.83463e-06	-3.76613	0.00144126	DSEL	ENST00000310045	16.0088	4.47996
ITGA1_2	6.95136e-16	-3.79321	6.11296e-13	ITGA1	ENST00000650673	45.5505	12.8295
MAMDC2_1	1.5854e-16	-3.79634	1.5449e-13	MAMDC2	ENST00000377182	47.9859	13.5093
DIO2_6	1.98046e-06	-3.86184	0.0006531	DIO2	ENST00000555750	15.8304	4.31602
ANTXR2_5	4.48483e-07	-3.92958	0.000170211	ANTXR2	ENST00000681710	17.4959	4.69558
CSH1_3	1.73065e-39	-3.96125	4.6799e-36	CSH1	ENST00000329882	116.25	31.4897
CSH2_5	0	-4.03535	0	CSH2	ENST00000392886	1367.25	364.602
DIO2_9	8.1595e-23	-4.06601	1.1462e-19	DIO2	ENST00000553968	64.25	16.9101
HSPG2_1	2.32223e-56	-4.09767	9.66092e-53	HSPG2	ENST00000374695	282.835	74.1936
CSH1_1	1.12097e-87	-4.09802	5.77381e-84	CSH1	ENST00000453363	289.077	75.8265
LRRC32_1	6.37511e-33	-4.12424	1.37913e-29	LRRC32	ENST00000260061	91.8057	23.8608
NOTCH2_1	1.84149e-16	-4.23248	1.77844e-13	NOTCH2	ENST00000256646	43.5422	10.9739
WIPF1_1	1.54163e-05	-4.2445	0.00411757	WIPF1	ENST00000392547	11.9331	2.92693
CSH1_2	0	-4.30376	0	CSH1	ENST00000316193	2478.98	619.874
LAMA4_2	2.32067e-08	-4.30915	1.03299e-05	LAMA4	ENST00000389463	19.3346	4.72982
GAA_2	2.55347e-05	-4.34873	0.00651405	GAA	ENST00000302262	11.5342	2.75494
PLOD2_2	1.43054e-11	-4.35933	8.89281e-09	PLOD2	ENST00000282903	28.9011	7.03584
SLC6A11_2	4.20348e-05	-4.44219	0.0100654	SLC6A11	ENST00000254488	11.4581	2.67583
HLA-G_1	1.52643e-16	-4.44381	1.50097e-13	HLA-G	ENST00000376828	48.9668	11.76
RTN4R_2	1.54161e-05	-4.46464	0.00411757	RTN4R	ENST00000043402	11.8793	2.76326
DIO2_3	1.9971e-26	-4.46586	3.48414e-23	DIO2	ENST00000438257	68.293	16.3588
ADGRG6_5	3.21498e-12	-4.50888	2.10757e-09	ADGRG6	ENST00000541199	29.6581	6.97888
FAT2_1	5.51296e-18	-4.57857	6.21155e-15	FAT2	ENST00000261800	44.2383	10.2982
CPM_5	1.90136e-09	-4.70879	9.5213e-07	CPM	ENST00000546373	21.6628	4.84955
MCAM_1	1.11043e-122	-4.71202	8.57926e-119	MCAM	ENST00000264036	213.717	48.7153
TFPI_8	0.000180274	-4.9513	0.0372124	TFPI	ENST00000453013	7.85135	1.60332
COX6C_5	6.89232e-07	-4.96897	0.000248502	COX6C	ENST00000520271	13.9316	2.9142
GNG4_3	4.35392e-07	-4.98083	0.000167001	GNG4	ENST00000366597	14.7759	3.0894
FN1_8	1.9556e-11	-5.03107	1.19507e-08	FN1	ENST00000432072	25.1145	5.26904
WIPF1_3	2.2412e-05	-5.41141	0.0057995	WIPF1	ENST00000272746	9.70994	1.82565
MYCN_2	2.84023e-06	-5.51194	0.000908917	MYCN	ENST00000638417	11.7798	2.19417
CPM_3	1.30188e-14	-5.52965	1.05088e-11	CPM	ENST00000551568	30.3776	5.80672
ADGRG6_3	3.74579e-22	-5.60399	5.19441e-19	ADGRG6	ENST00000296932	48.4084	9.19103
COL5A2_1	0.000103886	-5.85828	0.0230737	COL5A2	ENST00000374866	8.17194	1.39393
PDE6H_1	2.31979e-31	-6.08946	4.64666e-28	PDE6H	ENST00000266395	65.4196	11.4547
HPGD_1	3.94474e-10	-6.2059	2.08138e-07	HPGD	ENST00000296522	19.0577	3.19657
LAMA4_3	7.87138e-07	-6.50763	0.000280993	LAMA4	ENST00000522006	11.6799	1.82211
NID2_1	0.000221511	-6.69225	0.0451218	NID2	ENST00000216286	6.0832	0.868139
FN1_10	1.58978e-26	-7.33237	2.81899e-23	FN1	ENST00000356005	49.4612	7.14854
PLA2G7_1	8.44931e-06	-7.61867	0.00243064	PLA2G7	ENST00000274793	8.60025	1.10241
MT1X_2	1.52673e-05	-7.69317	0.00411757	MT1X	ENST00000394485	8.3697	1.05823
SERPINE2_1	2.31768e-54	-8.11962	8.95328e-51	SERPINE2	ENST00000409304	86.3537	11.3333
PLXDC2_1	1.00036e-20	-8.26914	1.27299e-17	PLXDC2	ENST00000377242	35.2874	4.47914
PAPPA_1	2.46855e-08	-8.29012	1.0943e-05	PAPPA	ENST00000328252	13.6522	1.65853
PLXDC2_2	1.37412e-08	-8.47548	6.32456e-06	PLXDC2	ENST00000377252	13.9551	1.65789
HPGD_9	1.40899e-06	-8.50336	0.000474776	HPGD	ENST00000506910	9.75321	1.12017
HSPG2_6	0.000145114	-8.94612	0.0308374	HSPG2	ENST00000374673	5.41243	0.536071
SERPINE2_2	1.65216e-11	-9.15933	1.01537e-08	SERPINE2	ENST00000258405	18.513	2.06004
PIPOX_1	5.68577e-12	-10.311	3.5965e-09	PIPOX	ENST00000323372	18.0612	1.76831
ANTXR2_4	6.61404e-05	-10.397	0.0154183	ANTXR2	ENST00000680913	6.68984	0.575418
FGFR1_14	1.62809e-06	-11.3791	0.000541854	FGFR1	ENST00000326324	8.89676	0.72332
COX6C_2	2.77027e-18	-11.4759	3.222e-15	COX6C	ENST00000520517	29.6123	2.65914
ITM2B_6	6.1149e-14	-13.2119	4.53026e-11	ITM2B	ENST00000607866	20.4087	1.54171
NOTUM_1	2.78952e-97	-29.1416	1.77487e-93	NOTUM	ENST00000409678	791.269	29.0999
SEC31A_6	0.0001222	-38.5494	0.0267026	SEC31A	ENST00000509142	4.52114	0
TJP2_15	3.0594e-05	-43.7913	0.00758991	TJP2	ENST00000650084	5.15229	0
CALD1_11	5.51972e-17	-43.8317	5.57982e-14	CALD1	ENST00000443197	19.3674	0.348946
CBWD6_9	1.5322e-05	-47.2197	0.00411757	CBWD6	ENST00000617933	5.56507	0
TPM1_8	7.28408e-18	-146.775	8.03962e-15	TPM1	ENST00000559556	18.8837	0.00976402
