## Supplementary material for "NOTUM-MEDIATED WNT SILENCING DRIVES EXTRAVILLOUS TROPHOBLAST CELL LINEAGE DEVELOPMENT": Dataset 3

### Sheet: Sheet1
Total shared genes	Upregulated Shared genes	Downregulated shared genes
ACSL4_2	LRP2_3	HSP90B1_14
ADAM12_2	LRP2_1	PPIB_3
ADAM19_3	CCKBR_2	SSR2_1
ADAM8_2	HMGA1_5	HDLBP_4
ADAMTS20_1	EPCAM_3	HSPA5_3
ADGRG6_1	F2RL1_2	SSR4_3
ADGRG6_3	HMGA1_4	KDELR1_1
ADGRG6_5	CGN_4	ARPC2_3
AFAP1_3	LAMA1_1	P4HB_12
AIF1L_3	MYO7A_8	UBC_2
ANKRD13A_2	APLP2_9	HSPB8_1
ANKRD24_1	RPS24_5	HMOX1_3
ANTXR2_4	PFKP_2	RCN1_1
ANTXR2_5	NDUFS6_1	NRBP1_2
ANXA1_2	MYO1D_1	ANXA5_1
ANXA5_1	CNN3_3	RPN1_1
APLP2_8	TUBA1B_1	COTL1_1
APLP2_9	BCAT1_5	ADAM8_2
APOC1_3	PTMS_1	GATA2_3
APOE_2	CLDN3_1	PDIA3_1
ARHGAP31_1	CYSTM1_1	LGALS3_2
ARHGDIB_1	PDLIM1_1	SDF4_2
ARID3A_1	CLDN6_1	CD63_2
ARL6IP5_1	S100A10_1	CALR_2
ARPC1B_12	FBN2_1	ARL6IP5_1
ARPC2_3	MT-CO3_1	GCN1_1
ASAP3_2	CLDN4_3	BZW2_6
ASCL2_1	YWHAH_3	CDKN1C_4
B2M_4	DYNLL1_10	ITGB1_4
B3GNT7_1	APLP2_8	TMED9_1
BCAT1_5	SLC2A3_1	GLUD1_1
BGN_1	MT-ATP6_1	ARID3A_1
BIN2_4	MT-CO2_1	COLGALT1_3
BZW2_6		ARPC1B_12
BZW2_8		C2orf72_1
C15orf48_3		PPARG_14
C1orf115_1		MXRA8_2
C1QTNF6_1		PDIA3_18
C2orf72_1		TMSB10_1
CALD1_11		HEXB_2
CALD1_12		GRB2_5
CALR_2		TPGS2_10
CALU_1		TMED3_1
CALU_4		CEBPB_1
CALU_6		CD276_3
CBLB_3		DNM2_4
CCKBR_2		GDF15_3
CCNE1_1		APOC1_3
CCNE1_2		RRBP1_2
CCR1_1		FYB1_1
CD276_3		IDH1_1
CD276_6		PRCP_18
CD63_2		PRKAG2_1
CDA_1		LY6E_8
CDKN1C_1		EDEM2_2
CDKN1C_3		IFI30_2
CDKN1C_4		FBLN1_5
CEBPB_1		PPME1_1
CGA_1		FERMT2_3
CGB3_1		LY6E_2
CGB5_1		IL1R1_9
CGB8_1		ANXA1_2
CGN_4		VASP_2
CKAP4_1		FADS3_2
CLDN3_1		SEPTIN9_4
CLDN4_3		TNS3_2
CLDN6_1		CDKN1C_1
CMKLR2_1		MORF4L2_1
CMTM3_8		LGMN_2
CNN3_3		B2M_4
COL1A2_1		MAGED1_3
COL21A1_2		PXDC1_1
COL21A1_3		SH3PXD2B_4
COL21A1_4		GJA5_1
COL27A1_1		ITGB1_6
COL4A1_1		PLOD1_2
COL4A2_3		GALNT1_2
COLGALT1_3		PGF_1
COTL1_1		ELMO1_3
CPM_3		PDIA5_1
CPM_5		S100P_1
CSF2RB_1		MMP14_2
CSH1_1		GALNT1_3
CSH1_2		PHLDA2_1
CSH1_3		TTYH3_1
CSH2_2		CMTM3_8
CSH2_5		CGA_1
CTSL_11		GALNT1_5
CTSL_19		EPAS1_2
CTSL_20		CD276_6
CTSL_5		CALU_6
CTSL_7		CALU_4
CTSL_9		BIN2_4
CYP11A1_2		CCNE1_1
CYSTM1_1		PRKCZ_6
DEPDC7_1		UXS1_2
DIO2_3		TFPI2_3
DIO2_6		RAI14_1
DIO2_9		BZW2_8
DLX5_1		GAA_4
DNM2_4		MYO1E_4
DSEL_1		ARHGDIB_1
DYNLL1_10		CALU_1
DYSF_3		LIPA_2
EDEM2_2		UXS1_1
EEF1A1_6		ERVV-1_1
EEF1A1_8		HLA-E_1
EEF2_2		PLK2_1
EFNA1_2		CDKN1C_3
EIF4A1_1		TLN1_1
ELMO1_3		PGF_2
EPAS1_2		EFNA1_2
EPCAM_3		WIPI1_2
ERBB2_7		CTSL_20
ERVV-1_1		CCNE1_2
F2RL1_2		GSTA4_1
FABP7_1		ASAP3_2
FADS3_2		CGB5_1
FAT2_1		ACSL4_2
FBLN1_5		CYP11A1_2
FBN2_1		CBLB_3
FERMT2_3		AIF1L_3
FGFR1_14		DLX5_1
FN1_10		SAT1_2
FN1_11		C1orf115_1
FN1_6		IGSF3_2
FN1_7		ANKRD13A_2
FN1_8		MYCN_1
FSTL3_1		THEM5_1
FSTL3_3		PLOD2_2
FYB1_1		TCEAL4_4
GAA_2		NAV1_2
GAA_4		CTSL_5
GAB2_2		SDC1_1
GALNT1_2		TLE5_1
GALNT1_3		PLOD3_2
GALNT1_5		RAI14_5
GATA2_3		LGALS1_1
GCM1_1		CGB3_1
GCN1_1		LY6E_3
GDF15_3		CGB8_1
GJA5_1		MFAP5_3
GLUD1_1		TIMP1_2
GM2A_2		GM2A_2
GNG4_3		GAB2_2
GPR32_1		GPR78_2
GPR78_2		MFAP5_5
GRB2_5		LIFR_2
GSTA4_1		SERPINH1_8
HAPLN3_1		PTPRF_2
HDLBP_4		TAP1_1
HEG1_1		PTK2B_4
HEXB_2		CTSL_11
HLA-E_1		COL4A2_3
HLA-G_1		HUNK_1
HLA-G_2		HEG1_1
HLA-G_4		IGSF8_2
HMGA1_4		CTSL_9
HMGA1_5		UBALD2_1
HMOX1_3		GPR32_1
HOPX_4		ITM2B_1
HPGD_1		SEMA4B_4
HPGD_9		DSEL_1
HSD17B1_2		GCM1_1
HSP90AB1_3		PTPRF_6
HSP90B1_14		PTPRF_3
HSPA2_2		SEPTIN3_5
HSPA5_3		QSOX1_3
HSPB8_1		C1QTNF6_1
HSPG2_1		ITM2B_2
HTRA1_2		QSOX1_1
HTRA4_1		SLC6A11_2
HUNK_1		TFPI_8
IDH1_1		ITM2B_3
IFI27_3		PROCR_1
IFI27_4		CALD1_12
IFI27_6		IL1RAP_3
IFI30_2		MMP15_1
IFI6_2		CPM_5
IFI6_4		KCTD12_1
IFITM1_21		TFPI_5
IFITM3_3		ADGRG6_1
IGFBP2_2		MGAT5_1
IGSF3_2		TIMP2_3
IGSF8_2		MFAP5_10
IL1R1_9		QSOX1_4
IL1RAP_3		TP53I11_3
ISG15_3		MT1X_2
ISM2_2		ITGA1_2
ISM2_3		CKAP4_1
ITGA1_2		PSG3_2
ITGA3_2		DEPDC7_1
ITGA5_1		CTSL_7
ITGB1_4		PSG3_4
ITGB1_6		MYCL_2
ITM2B_1		PYCR1_8
ITM2B_2		TSPO_2
ITM2B_3		SNAI1_1
KCTD12_1		COL21A1_2
KDELR1_1		ADAMTS20_1
LAMA1_1		PYCR1_3
LAMA4_2		GAA_2
LAMA4_3		BGN_1
LAMC1_1		CPM_3
LGALS1_1		SMAD3_2
LGALS3_2		VGLL3_4
LGMN_2		PXDN_1
LHFPL6_2		VGLL3_2
LIFR_2		C15orf48_3
LIPA_2		ANKRD24_1
LRP2_1		COL21A1_3
LRP2_3		HPGD_9
LRRC32_1		AFAP1_3
LRRC32_3		ITGA5_1
LVRN_2		COL4A1_1
LY6E_2		TFPI_3
LY6E_3		ARHGAP31_1
LY6E_8		ASCL2_1
MAGED1_3		ERBB2_7
MAMDC2_1		ANTXR2_5
MCAM_1		TAC3_1
MFAP2_2		FAT2_1
MFAP5_10		ISM2_2
MFAP5_3		B3GNT7_1
MFAP5_5		NOTCH2_1
MGAT5_1		RTN4R_2
MMP14_2		PYCR1_5
MMP15_1		TFPI_4
MMP2_3		TFPI_1
MMP2_5		CTSL_19
MORF4L2_1		SERPINB6_1
MT-ATP6_1		LHFPL6_2
MT-CO2_1		SLCO4A1_1
MT-CO3_1		HSPG2_1
MT-ND1_1		IGFBP2_2
MT-ND4_1		CCR1_1
MT1X_2		HOPX_4
MXRA8_2		SPARC_1
MYCL_2		MFAP2_2
MYCN_1		SPARC_3
MYO1D_1		FSTL3_3
MYO1E_4		SLC25A15_1
MYO7A_8		COL21A1_4
NAV1_2		ISM2_3
NDUFS6_1		DIO2_6
NES_1		SERPINE2_2
NID2_1		NES_1
NOTCH2_1		NID2_1
NOTUM_1		FN1_7
NRBP1_2		CSF2RB_1
P4HB_12		WIPF1_1
PAPPA_1		DIO2_3
PDE6H_1		FSTL3_1
PDIA3_1		DIO2_9
PDIA3_18		FN1_6
PDIA5_1		CMKLR2_1
PDLIM1_1		ADAM19_3
PFKP_2		DYSF_3
PGF_1		COL27A1_1
PGF_2		FN1_11
PHLDA2_1		HLA-G_4
PIPOX_1		SERPINE2_1
PLA2G7_1		MCAM_1
PLK2_1		LAMA4_3
PLOD1_2		HPGD_1
PLOD2_2		PAPPA_1
PLOD3_2		HAPLN3_1
PLTP_2		HTRA4_1
PLXDC2_1		PLTP_2
PLXDC2_2		GNG4_3
PPARG_14		LRRC32_1
PPIB_3		PDE6H_1
PPME1_1		PLXDC2_2
PRCP_18		LRRC32_3
PRKAG2_1		WIPF1_3
PRKCZ_6		LVRN_2
PROCR_1		ADGRG6_5
PSG3_2		ANTXR2_4
PSG3_4		PLXDC2_1
PSG9_4		FN1_8
PTK2B_4		HLA-G_2
PTMS_1		LAMA4_2
PTPRF_2		WIPF1_4
PTPRF_3		FN1_10
PTPRF_6		PLA2G7_1
PXDC1_1		ADAM12_2
PXDN_1		HTRA1_2
PYCR1_3		MMP2_5
PYCR1_5		FGFR1_14
PYCR1_8		MMP2_3
QSOX1_1		PIPOX_1
QSOX1_3		ADGRG6_3
QSOX1_4		CSH2_2
RAI14_1		MAMDC2_1
RAI14_5		NOTUM_1
RCN1_1		CSH1_3
RPLP0_2		CSH1_1
RPN1_1		CSH2_5
RPS24_5		CSH1_2
RPS6_3		HLA-G_1
RRBP1_2		TPM1_8
RTN4R_2		CALD1_11
S100A10_1
S100P_1
SAT1_2
SDC1_1
SDF4_2
SEMA4B_4
SEPTIN3_5
SEPTIN9_4
SERPINB6_1
SERPINE2_1
SERPINE2_2
SERPINH1_8
SH3PXD2B_4
SLC18A3_1
SLC25A15_1
SLC2A3_1
SLC6A11_2
SLC7A7_1
SLCO4A1_1
SMAD3_2
SNAI1_1
SPARC_1
SPARC_3
SSR2_1
SSR4_3
TAC3_1
TAP1_1
TCEAL4_4
TFPI2_3
TFPI_1
TFPI_3
TFPI_4
TFPI_5
TFPI_8
THEM5_1
TIMP1_2
TIMP2_3
TIMP3_1
TLE5_1
TLN1_1
TMED3_1
TMED9_1
TMSB10_1
TNS3_2
TP53I11_3
TPGS2_10
TPM1_8
TSPO_2
TTYH3_1
TUBA1B_1
UBALD2_1
UBC_2
UXS1_1
UXS1_2
VASP_2
VGLL3_2
VGLL3_4
WIPF1_1
WIPF1_3
WIPF1_4
WIPI1_2
YWHAH_3
